# Comprehensive Transcriptome Quality Assessment Using CATS: Reference-free and Reference-based Approaches

**DOI:** 10.1101/2025.07.22.666112

**Authors:** Kristian Bodulić, Kristian Vlahoviček

## Abstract

Accurate assessment of transcriptome assembly quality is critical to ensure the reliability of subsequent transcriptomic analyses. We present CATS (Comprehensive Assessment of Transcript Sequences), a tool offering both reference-free (CATS-rf) and reference-based (CATS-rb) transcriptome quality evaluation pipelines. CATS-rf maps RNA-seq reads back to the assembled transcripts and computes four interpretable scoring components that capture common assembly errors. CATS-rb assesses transcriptome completeness via alignment to a reference genome, supporting both annotation-free and annotation-based scoring. We benchmarked CATS on 672 transcriptomes from simulated and public RNA-seq data. CATS-rf outperformed existing tools in both transcript-level accuracy assessment and demonstrated high sensitivity to diverse assembly error types. CATS-rb produced robust transcriptome completeness estimates even without external annotation, with its scoring metrics strongly reflecting assembly quality. These results highlight CATS as an accurate, interpretable, and broadly applicable framework for evaluating transcriptome assemblies.
