## Supplementary Tables for "Comprehensive Transcriptome Quality Assessment Using CATS: Reference-free and Reference-based Approaches"

### Sheet: Suplementary Table 1
Supplementary Table 1. Reference transcriptome assemblies used in simulating RNA-seq reads for CATS benhcmarking.
Species	Build	Ensembl release	Reference PC transcriptome	Reference NC transcriptome	N transcripts	N total length (Mb)
S. cerevisiae	R64-1-1	111	https://ftp.ensembl.org/pub/release-111/fasta/saccharomyces_cerevisiae/ cdna/Saccharomyces_cerevisiae.R64-1-1.cdna.all.fa.gz	https://ftp.ensembl.org/pub/release-111/fasta/saccharomyces_cerevisiae/ ncrna/Saccharomyces_cerevisiae.R64-1-1.ncrna.fa.gz	7036	8.86
C. elegans	WBcel235	111	https://ftp.ensembl.org/pub/release-111/fasta/caenorhabditis_elegans/ cdna/Caenorhabditis_elegans.WBcel235.cdna.all.fa.gz	https://ftp.ensembl.org/pub/release-111/fasta/caenorhabditis_elegans/ ncrna/Caenorhabditis_elegans.WBcel235.ncrna.fa.gz	60000	58.20
D. melanogaster	BDGP6.46	111	https://ftp.ensembl.org/pub/release-111/fasta/drosophila_melanogaster/ cdna/Drosophila_melanogaster.BDGP6.46.cdna.all.fa.gz	https://ftp.ensembl.org/pub/release-111/fasta/drosophila_melanogaster /ncrna/Drosophila_melanogaster.BDGP6.46.ncrna.fa.gz	35722	92.75
A. thaliana	TAIR10	56	http://ftp.ensemblgenomes.org/pub/plants/release-56/fasta/arabidopsis_thaliana/ cdna/Arabidopsis_thaliana.TAIR10.cdna.all.fa.gz	http://ftp.ensemblgenomes.org/pub/plants/release-56/fasta/arabidopsis_thaliana/ ncrna/Arabidopsis_thaliana.TAIR10.ncrna.fa.gz	54013	89.22
M. musculus	GRCm39	111	https://ftp.ensembl.org/pub/release-111/fasta/mus_musculus/ cdna/Mus_musculus.GRCm39.cdna.all.fa.gz	https://ftp.ensembl.org/pub/release-111/fasta/mus_musculus/ ncrna/Mus_musculus.GRCm39.ncrna.fa.gz	145855	243.88
H. sapiens	GRCh38	111	https://ftp.ensembl.org/pub/release-111/fasta/homo_sapiens/ cdna/Homo_sapiens.GRCh38.cdna.all.fa.gz	https://ftp.ensembl.org/pub/release-111/fasta/homo_sapiens/ ncrna/Homo_sapiens.GRCh38.ncrna.fa.gz	275921	471.35
PC = protein-coding, NC = non-coding

### Sheet: Supplementary Table 2
Supplementary Table 2. Public RNA-seq libraries used in CATS benchmarking.
SRA accession number	Species	Publication date	Mean read length (bp)	N reads (million)	Total size (Gb)
SRR32108057	S. cerevisiae	2025-01-24	150	54.41	8.2
SRR30685385	S. cerevisiae	2024-09-17	72	4.35	0.3
SRR27822254	S. cerevisiae	2024-03-26	51	35.76	1.8
SRR26147123	S. cerevisiae	2023-12-31	146	13.99	2.0
SRR26001199	S. cerevisiae	2023-11-11	74	10.93	0.8
SRR24356101	S. cerevisiae	2023-04-29	150	39.66	1.8
SRR10815431	S. cerevisiae	2020-02-21	150	7.34	0.4
SRR32732688	C. elegans	2025-03-17	151	62.20	9.4
SRR32058534	C. elegans	2025-01-21	150	55.16	8.3
SRR31107386	C. elegans	2025-01-20	150	52.70	7.9
SRR12868377	C. elegans	2022-02-10	150	121.43	18.2
SRR17736005	C. elegans	2022-01-25	50	70.16	3.6
SRR5224028	C. elegans	2018-03-01	100	72.44	7.2
SRR6266308	C. elegans	2018-02-25	125	54.20	6.8
SRR31530981	D. melanogaster	2024-11-28	101	57.19	5.8
SRR29606991	D. melanogaster	2024-06-28	151	63.81	9.6
SRR24876155	D. melanogaster	2023-11-17	151	60.76	10.4
SRR23933588	D. melanogaster	2023-06-27	51	175.60	9.0
SRR23870057	D. melanogaster	2023-03-17	80	90.59	7.2
SRR20326862	D. melanogaster	2022-07-25	150	65.86	9.9
SRR14560308	D. melanogaster	2022-01-01	150	39.48	5.8
SRR33339778	A. thaliana	2025-04-30	150	75.20	11.3
SRR30855151	A. thaliana	2024-10-11	147	55.80	8.2
SRR14160649	A. thaliana	2023-11-12	101	74.99	7.6
SRR24948904	A. thaliana	2023-10-20	150	88.03	13.2
SRR24636232	A. thaliana	2023-10-08	150	62.05	9.3
SRR13159213	A. thaliana	2021-12-31	101	87.31	8.8
SRR8422221	A. thaliana	2019-01-23	74	66.10	4.9
SRR32903297	M. musculus	2025-03-28	150	56.66	8.5
SRR31588239	M. musculus	2024-12-03	50	81.90	4.1
SRR27369179	M. musculus	2024-07-11	151	132.49	20.0
SRR28908270	M. musculus	2024-06-07	101	125.75	12.7
SRR18855849	M. musculus	2023-10-01	151	99.70	15.1
SRR24134730	M. musculus	2023-08-15	100	14.78	3.5
SRR13981556	M. musculus	2021-10-15	151	56.60	8.5
SRR32139880	H. sapiens	2025-01-27	150	51.85	7.8
SRR31785722	H. sapiens	2024-12-30	150	143.56	21.5
SRR25646397	H. sapiens	2024-06-13	150	91.33	13.7
SRR25732618	H. sapiens	2023-12-13	101	100.99	10.2
SRR22548603	H. sapiens	2022-12-21	101	107.56	10.9
SRR8357441	H. sapiens	2019-06-02	100	103.45	10.3
SRR7741229	H. sapiens	2019-03-26	51	80.95	4.1

### Sheet: Supplementary Table 3
Supplementary Table 3. Reference genomes and genomic annotation used in CATS-rb benchmarking.
Species	Build	Ensembl release	Reference genome	Reference genome annotation
S. cerevisiae	R64-1-1	111	https://ftp.ensembl.org/pub/release-111/fasta/saccharomyces_cerevisiae/ dna/Saccharomyces_cerevisiae.R64-1-1.dna.toplevel.fa.gz	https://ftp.ensembl.org/pub/release-111/gtf/saccharomyces_cerevisiae/Saccharomyces_cerevisiae.R64-1-1.111.gtf.gz
C. elegans	WBcel235	111	https://ftp.ensembl.org/pub/release-111/fasta/caenorhabditis_elegans/ dna/Caenorhabditis_elegans.WBcel235.dna.toplevel.fa.gz	https://ftp.ensembl.org/pub/release-111/gtf/caenorhabditis_elegans/Caenorhabditis_elegans.WBcel235.111.gtf.gz
D. melanogaster	BDGP6.46	111	https://ftp.ensembl.org/pub/release-111/fasta/drosophila_melanogaster/ dna/Drosophila_melanogaster.BDGP6.46.dna.toplevel.fa.gz	https://ftp.ensembl.org/pub/release-111/gtf/drosophila_melanogaster/Drosophila_melanogaster.BDGP6.46.111.gtf.gz
A. thaliana	TAIR10	56	http://ftp.ensemblgenomes.org/pub/plants/release-56/fasta/arabidopsis_thaliana/dna/Arabidopsis_thaliana.TAIR10.dna.toplevel.fa.gz	http://ftp.ensemblgenomes.org/pub/plants/release-56/gtf/arabidopsis_thaliana/Arabidopsis_thaliana.TAIR10.56.gtf.gz
M. musculus	GRCm39	111	https://ftp.ensembl.org/pub/release-111/fasta/mus_musculus/dna/Mus_musculus.GRCm39.dna.primary_assembly.fa.gz	https://ftp.ensembl.org/pub/release-111/gtf/mus_musculus/Mus_musculus.GRCm39.111.gtf.gz
H. sapiens	GRCh38	111	https://ftp.ensembl.org/pub/release-111/fasta/homo_sapiens/dna/Homo_sapiens.GRCh38.dna.primary_assembly.fa.gz	https://ftp.ensembl.org/pub/release-111/gtf/homo_sapiens/Homo_sapiens.GRCh38.111.gtf.gz

### Sheet: Supplementary Table 4
Supplementary Table 4. Species-specific CATS-rb parameters used in benchmarking.
Species	Max gene size (bp)	Spaln species preset	Min exon identity proportion	Min exon length (bp)	Max intron length (bp)	Min exon set length (bp)	Min transcript set length (bp)	Max transcript set length (bp)
S. cerevisiae	25000	sacccere	0.98	30	1500	0	100	25000
C. elegans	100000	caeneleg	0.98	30	20000	0	150	100000
D. melanogaster	500000	drosmela	0.98	30	90000	0	200	500000
A. thaliana	50000	arabthal	0.98	30	5000	0	100	50000
M. musculus	3000000	mus_musc	0.998	30	600000	125	450	3000000
H. sapiens	3000000	homosapi	0.998	30	400000	100	300	3000000
